# High-resolution single cell transcriptome analysis of zebrafish sensory hair cell regeneration

**DOI:** 10.1101/2021.07.15.452338

**Authors:** Sungmin Baek, Nhung T. T. Tran, Daniel C. Diaz, Ya-Yin Tsai, Joaquin Navajas Acedo, Mark E. Lush, Tatjana Piotrowski

## Abstract

Loss of sensory hair cells in the mammalian inner ear leads to permanent hearing and vestibular defects, whereas loss of hair cells in zebrafish results in their regeneration. We used scRNA-Seq to characterize the transcriptional dynamics of hair cell regeneration in zebrafish at unprecedented spatio-temporal resolution. We uncovered three, sequentially activated modules. First, an injury/inflammatory response and downregulation of progenitor/stem cell maintenance genes within minutes after hair cell loss. Second, the transient activation of regeneration-specific genes. And third, a robust reactivation of developmental gene programs, including hair cell specification, cell cycle activation, ribosome biogenesis, and a metabolic switch to oxidative phosphorylation. The results are not only relevant for our understanding of hair cell regeneration and how we might be able to trigger it in mammals but also for regenerative processes in general. The data is searchable and publicly accessible via a web-based interface.
