## Supplementary material for "High-resolution single cell transcriptome analysis of zebrafish sensory hair cell regeneration": Table 7

### Sheet: ISH primers
gpx1a	gpx1a_ISH_F	ACAACAGTCAGGGATTACACC	gpx1a_ISH_T3R	AAT TAA CCC TCA CTA AAG GGGAATGATAAAACCTGAGCCGTG
nr4a1	nr4a1_ISH_F	TCTTGCCACACTGGTCATAA	nr4a1_ISH_R	AAT TAA CCC TCA CTA AAG GGAATGCTTCGGCACTTGAATG
fosab	fosab_ISH_F	AGTCCCAGAGATCGTCACTA	fosab_ISH_T3R	AAT TAA CCC TCA CTA AAG GGCACGTTCAGAAATCAACCGT
junba	junba_ISH_F	ACACCTGTCGAATTGGTACAG	junba_ISH_T3R	AAT TAA CCC TCA CTA AAG GGGACGCCACCGAACAACTC
btg2	btg2_ISH_F	GAAAGGTTCAGGATACCGCT	btg2_ISH_T3R	AAT TAA CCC TCA CTA AAG GGCGGCCTGAAACTGTTCTGTA
irg1l	irg1l_ISH_F	AATCTGCACTAGATGTGGCA	irg1l_ISH_T3R	AAT TAA CCC TCA CTA AAG GGGAGGACTTGCTTCTAACCCA
egr2b	egr2b_ISH_F	TCCAAGGAAATACCCCAACA	egr2b_ISH_T3R	AAT TAA CCC TCA CTA AAG GGACAATTTCATCCACGCCTCT
ch25h	ch25h_ISH_F	TGTGGCATCTTCTACATCACA	ch25h_ISH_T3R	AAT TAA CCC TCA CTA AAG GGTGAATTCCTTCATGGTCCACG
map1lc3cl	map1lc3cl_ISH_F	ATGCCTCCCTACGAGAAATC	map1lc3cl_ISH_T3R	AAT TAA CCC TCA CTA AAG GGACACACCTCTAATATCGCCG
bzw1b	bzw1b_ISH_F	TAAGGTCAGCATGGACAACC	bzw1b_ISH_T3R	AAT TAA CCC TCA CTA AAG GGGATGACAATTCTTTAAAAAGGCCAG
cbx7a	cbx7a_ISH_F	GACTGTGTATGGGTATCGCA	cbx7a_ISH_T3R	AAT TAA CCC TCA CTA AAG GGGTGCTCTTTCCTTTTCCCAC
clic2	clic2_ISH_F	GAGTCCTTTGATGTTGGTGC	clic2_ISH_T3R	AAT TAA CCC TCA CTA AAG GGTGACTCCTTCACAATACCCC
crabp2a	crabp2a_ISH_F	AAATTCCCGATTTTGCTGGT	crabp2a_ISH_T3R	AAT TAA CCC TCA CTA AAG GGATGTGACTGTACCTTTAGCACT
il11b	il11b_ISH_F	CATCCCAACAAATGAACGCA	il11b_ISH_T3R	AAT TAA CCC TCA CTA AAG GGATCTGTTTCATAGCGACACCT
tgfb1a	tgfb1a_ISH_F	TGATGGTGAAGCCGTACATT	tgfb1a_ISH_T3R	AAT TAA CCC TCA CTA AAG GGGCTTGTTTGGGTGAAATGCT
nop58	nop58_ISH_F	CAACACAAGAGTGATGTAAAGGTA	nop58_ISH_R	AAT TAA CCC TCA CTA AAG GGTAAACCTGAGACAAAATGACCC
sox4a	sox4a_ISH_F	ACACCAGAGGTGAGCGAGTT	sox4a_ISH_R	GAGCAATGTTTGGCCGTTAT
Note: sox4a probe is cloned into pCRII vector (Invitrogen)
